# Robust and Versatile Arrayed Libraries for Human Genome-Wide CRISPR Activation, Deletion and Silencing

**DOI:** 10.1101/2022.05.25.493370

**Authors:** Jiang-An Yin, Lukas Frick, Manuel C. Scheidmann, Tingting Liu, Chiara Trevisan, Ashutosh Dhingra, Anna Spinelli, Yancheng Wu, Longping Yao, Dalila Laura Vena, Britta Knapp, Elena De Cecco, Kathi Ging, Andrea Armani, Edward Oakeley, Florian Nigsch, Joel Jenzer, Jasmin Haegele, Michal Pikusa, Joachim Täger, Salvador Rodriguez-Nieto, Jingjing Guo, Vangelis Bouris, Rafaela Ribeiro, Federico Baroni, Manmeet Sakshi Bedi, Scott Berry, Marco Losa, Simone Hornemann, Martin Kampmann, Lucas Pelkmans, Dominic Hoepfner, Peter Heutink, Adriano Aguzzi

## Abstract

Arrayed CRISPR libraries extend the scope of gene-perturbation screens but require large numbers of efficacious sgRNA-expressing vectors. Using a newly invented liquid-phase plasmid cloning methodology, we constructed genome-wide arrayed libraries for human gene ablation (19,936 plasmids), activation, and epigenetic silencing (22,442 plasmids). At least 76% of each plasmid preparation encoded an intact array of 4 non-overlapping sgRNAs designed to tolerate most human DNA polymorphisms. We achieved perturbation efficacies of 75-99%, 76-92% and up to 10,000x in deletion, silencing and activation experiments, respectively. Upon conversion into massively parallel lentiviral vectors, an arrayed activation screen of 1,634 human transcription factors yielded 11 novel regulators of the cellular prion protein PrP^C^. Furthermore, a screen using a pooled version of the ablation library identified 5 novel modifiers of autophagy that went undetected with either of two 1sgRNA libraries. The CRISPR libraries described here represent a powerful resource for the targeted perturbation of human protein-coding genes.
