## Supplementary material for "Robust and Versatile Arrayed Libraries for Human Genome-Wide CRISPR Activation, Deletion and Silencing": Table 1

### Sheet: Sheet1
	Sublibrary	T.gonfio	T.spiezzo
	Transcription factors	1634	1634
	GPCRs	802	800
	Secretome	1694	1692
	Membrane Proteins (non-GPCR)	1760	1759
	Kinases/Phosphatases/Drug Targets	2012	2012
	Mitochondria/Trafficking/Motility	2052	2052
	Stress/Proteostasis	2699	2699
	Cancer/Apoptosis	2266	2265
	Gene Expression (non-TF)	1131	1132
	Unassigned	3789	3775
	Total genes targeted	19839	19820
	Total TSS/ORF targeted	22326	19820
	Non-targeting 4sgRNA plasmid controls	116	116
	Total plasmids in the library	22442	19936
