## Supplementary material for "Robust and Versatile Arrayed Libraries for Human Genome-Wide CRISPR Activation, Deletion and Silencing": Table S1

### Sheet: Sheet1
Table S1. 4sgRNA selection algorithm
To find the best 4-sgRNA combination, all possible combinations of sgRNAs for a gene are evaluated and ranked.
To find the highest-ranked 4-sgRNA combination, a sequential checklist is used. In case of a tie between multiple 4-sgRNA combinations, the algorithm moves on to the next point on the list.
For most genes, there were many 4-sgRNA combinations for which all four sgRNAs fulfilled criteria 1-6 (below). Because the specificity (criterion #7) was the only quantitative criterion, it often acted as a tiebreaker, and had the greatest impact on sgRNA selection.
Sequential checklist
Criterion number	Range of values	Data type	Keyword summary	Description
1	-	Binary	No homologies ≥ 8bp	Exclude 4-sgRNA combinations where any two sgRNAs share identical subsequences of 8 base pairs or more in length. (This is the only criterion that was absolutely enforced by the 4-sgRNA selection algorithm for all plasmids in the library.)
2	0-4	Discrete	Fulfil minimal criteria	Maximize the number of sgRNAs that fulfil all minimal criteria listed below.
3	0-4	Discrete	Exactly one match	Maximize the number of sgRNAs with exactly one perfect-match binding site in the hg38 reference genome.
4	0-12	Discrete	Avoid overlaps (< 50bp)	Minimize the number of close/overlapping target regions between pairs of two sgRNAs (i.e., the "cut locations" of the two sgRNAs are spaced fewer than 50 base pairs apart).
5	0-4	Discrete	Prefer sgRNAs from widely used CRISPR libraries	Minimize the number of sgRNAs derived from the CRISPick platform (formerly GPP sgRNA designer), rather than previously published pooled CRISPR libraries.
6	0-4	Discrete		Minimize the number of sgRNAs derived from less preferred sources. For the T.gonfio library, these were sgRNAs derived from the "supplemental 5" (rather than the "top 5") subset of the hCRISPRa-v2 library. For the T.spiezzo library, these were sgRNAs derived from the CRISPick platform with a ranking (pick order) outside the top 10.
7	0-1	Continuous	Maximize specificity score	Maximize the aggregate specificity score, defined as 1/(sum of off-target cutting frequency determination (CFD) scores for all 4 sgRNAs). The CFD scores were derived from the specificity scores for the 4 individual sgRNAs, produced either by the GuideScan tool (if the locus was available in the pre-computed hg38 database), or the CRISPOR tool. For the definition of the CFD score, see Doench, Fusi…
Minimal criteria (all points must be fulfilled)
Number	Keyword summary		Description
I	No Poly-T		Guide RNAs should not contain stretches of 4 or more consecutive thymidines (TTTT). This is a polyadenylation signal that can lead to premature transcriptional termination.
II	Defined genomic location		Guide RNAs should have a perfect-match binding site in the hg38 reference genome (within the main chromosomes, rather than alternate loci).
III	NGG PAM		The target sequence should be followed by a canonical (NGG) protospacer adjacent motif (PAM) in the reference genome.
IV	No SNPs >0.1%		The target sequence or PAM should not be affected by any single nucleotide polymorphism (SNP) or other genetic variant with a frequency exceeding 0.1%. These frequencies are obtained from kaviar, a large database of human genetic variation (db.systemsbiology.net/kaviar).
V	Specificity scores available		When queried with the sgRNA's genomic coordinates, either the GuideScan or CRISPOR tools should produce a valid specificity score. (This is not guaranteed for some highly repetitive sequences.)
VI	Specificity score ≥ 0.2		The specificity score should exceed 0.2, in order to exclude unspecific sgRNAs with significant predicted off-target effects (this cutoff was suggested by Tycko et al., 2019). The specificity score is calculated using either the GuideScan (preferred) or CRISPOR tools, and is computed according to the following formula: 1/(sum of cutting frequency determination (CFD) scores for all potential off-t…
VII	Criteria of Graf et al.		For the T.spiezzo library only, sgRNAs that violate the sequence criteria of Graf et al. (sgRNA Sequence Motifs Blocking Efficient CRISPR/Cas9-Mediated Gene Editing), as flagged by the CRISPOR tool, are excluded.
