## Supplementary material for "Robust and Versatile Arrayed Libraries for Human Genome-Wide CRISPR Activation, Deletion and Silencing": Table S5

### Sheet: Hits with thresholds
T.spiezzo
gene_id	gene_symbol.x	logFCaguzziKO	Autophagy relation (PMID)
153443	SRFBP1	8.99755
57198	ATP8B2	8.18773
353133	LCE1C	8.10663
7443	VRK1	7.59403
5932	RBBP8	7.5058
6464	SHC1	7.49353	23815759,
57602	USP36	7.40866	31550441, 22622177
6549	SLC9A2	7.36473
3916	LAMP1	6.95216	29940787,
200350	FOXD4L1	6.34765
4670	HNRNPM	6.27676
25814	ATXN10	6.26855
6843	VAMP1	6.16306	30741620,
5189	PEX1	6.08368	35805150,
2903	GRIN2A	6.05119
9232	PTTG1	5.93244
84726	PRRC2B	5.88667
84220	RGPD5	5.71312
10208	USPL1	5.59274
8837	CFLAR	5.48424	23392074,
498	ATP5F1A	5.40732
55835	CENPJ	5.36324
5589	PRKCSH	5.27309
4862	NPAS2	5.26005
1030	CDKN2B	5.22766
79165	LENG1	5.21112
58530	LY6G6D	5.19386
2734	GLG1	5.10281
57634	EP400	5.10018
442117	GALNTL6	5.097
283820	NOMO2	5.05065
29925	GMPPB	5.03898
